# TUDCA modulates drug bioavailability to regulate resistance to acute ER stress in *Saccharomyces cerevisiae*

**DOI:** 10.1101/2024.11.14.623614

**Authors:** Sarah R. Chadwick, Samuel Stack-Couture, Matthew D. Berg, Sonja Di Gregorio, Bryan Lung, Julie Genereaux, Robyn D. Moir, Christopher J. Brandl, Ian M. Willis, Erik L. Snapp, Patrick Lajoie

**Author notes:** Corresponding authors: Patrick Lajoie, PhD, Department of Anatomy and Cell Biology The University of Western Ontario London, Ontario N6A 5C1 Canada; Erik L. Snapp, PhD, Janelia Research Campus of the Howard Hughes Medical Institute Ashburn, VA 20147 USA. These authors contributed equally to this work (Sarah R. Chadwick, Samuel Stack-Couture). Department of Genome Sciences, University of Washington, Seattle, USA.

## Abstract

Cells counter accumulation of misfolded secretory proteins in the endoplasmic reticulum (ER) through activation of the Unfolded Protein Response (UPR). Small molecules termed chemical chaperones can promote protein folding to alleviate ER stress. The bile acid tauroursodeoxycholic acid (TUDCA), has been described as a chemical chaperone. While promising in models of protein folding diseases, TUDCA’s mechanism of action remains unclear. Here, we found TUDCA can rescue growth of yeast treated with the ER stressor tunicamycin (Tm), even in the absence of a functional UPR. In contrast, TUDCA failed to rescue growth on other ER stressors. Nor could TUDCA attenuate chronic UPR associated with specific gene deletions or over-expression of a misfolded mutant secretory protein. Neither pretreatment with or delayed addition of TUDCA conferred protection against Tm. Importantly, attenuation of Tm-induced toxicity required TUDCA’s critical micelle forming concentration, suggesting a mechanism where TUDCA directly sequesters drugs. Indeed, in several assays, TUDCA treated cells closely resembled cells treated with lower doses of Tm. In addition, we found TUDCA can inhibit dyes from labeling intracellular compartments. Thus, our study challenges the model of TUDCA as a chemical chaperone and suggests that TUDCA decreases drug bioavailability, allowing cells to adapt to ER stress.
