## Supplemental File 2 for "TUDCA modulates drug bioavailability to regulate resistance to acute ER stress in *Saccharomyces cerevisiae*": Supplemental File 2.xlsx

### Sheet: Sheet1
Up-regulated in TUDCA relative to Ctrl						Down-regulated in TUDCA relative to Ctrl
Systematic Name	Common Name	log2FoldChange	pvalue	padj		Systematic Name	Common Name	log2FoldChange	pvalue	padj
YOR153W	PDR5	-1.20307	4.75611e-33	2.82037e-29		YER011W	TIR1	1.43436	1.62864e-14	1.64284e-11
YGR243W	MPC3	-0.807087	4.75997e-08	2.01619e-05		YJR047C	ANB1	1.16777	1.54511e-23	3.05417e-20
YPR123C	YPR123C	-0.791808	2.23034e-05	0.0041331		YJR004C	SAG1	0.99679	3.64909e-24	1.08196e-20
YML131W	YML131W	-0.771232	1.12607e-10	8.34696e-08		YNR044W	AGA1	0.951635	4.64114e-23	6.88049e-20
YOL151W	GRE2	-0.681881	6.12265e-13	5.18676e-10		YGL089C	MF(ALPHA)2	0.892502	8.54699e-09	4.60761e-06
YCL026C-B	HBN1	-0.659164	3.22547e-08	1.47131e-05		YCL027W	FUS1	0.888724	1.66223e-14	1.64284e-11
YPL054W	LEE1	-0.62225	2.22708e-06	0.0007337		YOL103W-B	YOL103W-B	0.854695	0.000144974	0.0204689
YMR145C	NDE1	-0.62093	4.62889e-09	2.74493e-06		YOL101C	IZH4	0.682727	9.55322e-09	4.72088e-06
YDR277C	MTH1	-0.608302	3.00034e-05	0.00539153		YDR492W	IZH1	0.648564	1.20443e-05	0.0025508
YPL277C	YPL277C	-0.603966	0.000188243	0.02537		YBR157C	ICS2	0.598568	4.516e-09	2.74493e-06
YBR182C	SMP1	-0.577278	1.40553e-05	0.00287407		YDR261C-D	YDR261C-D	0.569906	0.000280073	0.0332166
YHR033W	YHR033W	-0.571822	1.29056e-07	5.102e-05		YHR071W	PCL5	0.559878	2.37142e-06	0.000740132
YDR345C	HXT3	-0.5715	3.65764e-07	0.000135561		YLR413W	INA1	0.547539	6.09315e-06	0.00157097
YNL144C	YNL144C	-0.568203	9.77637e-05	0.0148651		YPL250C	ICY2	0.546173	0.000251627	0.0306501
YPR124W	CTR1	-0.554981	5.58389e-05	0.00946071		YCR018C	SRD1	0.537628	2.15101e-05	0.00411467
YKL109W	HAP4	-0.548128	5.63761e-06	0.00151959		YGL055W	OLE1	0.488254	6.40446e-06	0.00158244
YOL152W	FRE7	-0.535818	1.5708e-05	0.00310494		YCL055W	KAR4	0.48306	1.12188e-05	0.00246399
YKR075C	YKR075C	-0.530501	9.29588e-06	0.00220498		YER073W	ALD5	0.480443	7.46389e-05	0.0121442
YLR410W-B	YLR410W-B	-0.524366	0.000116349	0.016828		YBR085W	AAC3	0.48021	8.19102e-05	0.0127823
YBR298C	MAL31	-0.509814	0.000216988	0.0279726		YOL058W	ARG1	0.472354	0.000251647	0.0306501
YOR348C	PUT4	-0.509405	1.08514e-05	0.00246399		Q0158	21S_RRNA	0.457095	0.000446782	0.0449054
YMR291W	TDA1	-0.503733	4.78482e-06	0.00135114		YNL279W	PRM1	0.455485	0.000440142	0.0449054
YGR281W	YOR1	-0.496264	1.42624e-06	0.000497504		YER188W	YER188W	0.443834	3.58955e-06	0.0010643
YLR214W	FRE1	-0.462643	0.000109111	0.0161757		YPL187W	MF(ALPHA)1	0.428298	0.000404079	0.0435671
YER067W	RGI1	-0.456029	0.000436214	0.0449054		YIL011W	TIR3	0.399166	7.57731e-05	0.0121442
YLR304C	ACO1	-0.43085	0.000296209	0.0344415		YBR083W	TEC1	0.357821	0.000163421	0.0225369
YMR011W	HXT2	-0.42949	5.11775e-05	0.00892595		YJR025C	BNA1	0.353275	0.000253264	0.0306501
YGR234W	YHB1	-0.379874	0.000352099	0.0392714		YDL133C-A	RPL41B	0.347654	0.000441003	0.0449054
YDR011W	SNQ2	-0.338921	0.000357614	0.0392714		YMR246W	FAA4	0.330633	0.000329591	0.037586
YOR375C	GDH1	-0.337597	0.000193286	0.0254708
